# Mutability of mononucleotide repeats, not oxidative stress, explains the discrepancy between laboratory-accumulated mutations and the natural allele-frequency spectrum in *C. elegans*

**DOI:** 10.1101/2021.02.09.430480

**Authors:** Moein Rajaei, Ayush Shekhar Saxena, Lindsay M. Johnson, Michael C. Snyder, Timothy A. Crombie, Robyn E. Tanny, Erik C. Andersen, Joanna Joyner-Matos, Charles F. Baer

## Abstract

Important clues about natural selection can be gleaned from discrepancies between the properties of segregating genetic variants and of mutations accumulated experimentally under minimal selection, provided the mutational process is the same in the lab as in nature. The ratio of transitions to transversions (Ts/Tv) is consistently lower in *C. elegans* mutation accumulation (MA) experiments than in nature, which has been argued to be in part due to increased oxidative stress in the lab environment. Using whole-genome sequence data from a set of *C. elegans* MA lines carrying a mutation (*mev-1*) that increases the cellular titer of reactive oxygen species (ROS), leading to increased endogenous oxidative stress, we find that the base-substitution spectrum is similar between *mev-1* lines, its wild-type progenitor (N2), and another set of MA lines derived from a different wild strain (PB306). By contrast, the rate of short insertions is greater in the *mev-1* lines, consistent with studies in other organisms in which environmental stress led to an increase in the rate of insertion-deletion mutations. Further, the mutational properties of mononucleotide repeats in all strains are qualitatively different from those of non-mononucleotide sequence, both for indels and base-substitutions, and whereas the non-mononucleotide spectra are fairly similar between MA lines and wild isolates, the mononucleotide spectra are very different. The discrepancy in mutational spectra between lab MA experiments and natural variation is likely due to a consistent (but unknown) effect of the lab environment that manifests itself via different modes of mutability and/or repair at mononucleotide loci.
