## Supplemental Table S3_Line-specific mutation rates for "Mutability of mononucleotide repeats, not oxidative stress, explains the discrepancy between laboratory-accumulated mutations and the natural allele-frequency spectrum in *C. elegans*"

### Sheet: N2
Lines	Ts/Tv	SNP	DEL	INS	INDELs	%_bases_above_3	Ngen	SNPs MR	DEL MR	INS MR	INDELs MR	Total MR	µGENOME
502	0.71	53	5	3	8	98.2	239	2.25177e-09	2.12431e-10	1.27459e-10	3.3989e-10	2.59166e-09	0.25523
503	1.17	52	9	5	14	97.2	236.333	2.2572e-09	3.90669e-10	2.17038e-10	6.07708e-10	2.86491e-09	0.279267
504	0.46	41	9	5	14	98.5	211.833	1.95935e-09	4.301e-10	2.38945e-10	6.69045e-10	2.62839e-09	0.259638
505	0.62	42	6	3	9	98	235	1.8185e-09	2.59786e-10	1.29893e-10	3.89679e-10	2.20818e-09	0.217021
508	0.56	39	6	9	15	98.5	213.727	1.84725e-09	2.84193e-10	4.26289e-10	7.10482e-10	2.55773e-09	0.252658
509	1.11	59	7	5	12	96.5	243	2.50886e-09	2.97661e-10	2.12615e-10	5.10277e-10	3.01914e-09	0.292181
511	1.1	44	8	3	11	92.7	228.75	2.06904e-09	3.7619e-10	1.41071e-10	5.17261e-10	2.58631e-09	0.240437
512	0.92	46	10	11	21	97.6	229.8	2.04511e-09	4.44588e-10	4.89047e-10	9.33636e-10	2.97874e-09	0.291558
513	0.64	64	8	2	10	98	242	2.69089e-09	3.36362e-10	8.40904e-11	4.20452e-10	3.11135e-09	0.305785
514	0.7	51	3	1	4	97.1	241	2.17316e-09	1.27833e-10	4.2611e-11	1.70444e-10	2.3436e-09	0.228216
516	0.57	47	3	5	8	98.3	217.75	2.1895e-09	1.39755e-10	2.32925e-10	3.7268e-10	2.56218e-09	0.252583
520	0.74	75	15	4	19	97.9	244	3.13074e-09	6.26148e-10	1.66973e-10	7.9312e-10	3.92386e-09	0.385246
522	0.8	63	10	6	16	98.2	234.333	2.72994e-09	4.33324e-10	2.59994e-10	6.93318e-10	3.42326e-09	0.337127
523	0.6	69	7	5	12	96.5	243	2.93409e-09	2.97661e-10	2.12615e-10	5.10277e-10	3.44437e-09	0.333333
524	1	74	9	2	11	97.9	233.571	3.22691e-09	3.92462e-10	8.72139e-11	4.79676e-10	3.70659e-09	0.363914
525	0.83	55	4	4	8	98.3	224.444	2.48575e-09	1.80782e-10	1.80782e-10	3.61564e-10	2.84732e-09	0.280693
526	0.5	51	6	6	12	97.7	236	2.20557e-09	2.59479e-10	2.59479e-10	5.18959e-10	2.72453e-09	0.266949
529	0.5	39	11	6	17	98.3	243	1.62803e-09	4.59188e-10	2.50466e-10	7.09655e-10	2.33769e-09	0.230453
530	0.65	38	7	5	12	96.9	243	1.60921e-09	2.96433e-10	2.11738e-10	5.0817e-10	2.11738e-09	0.205761
531	0.69	44	13	4	17	98.2	233	1.91753e-09	5.66544e-10	1.74321e-10	7.40866e-10	2.6584e-09	0.261803
532	0.91	44	9	7	16	98.5	244	1.82551e-09	3.734e-10	2.90422e-10	6.63822e-10	2.48933e-09	0.245902
536	0.87	56	5	9	14	98.1	238	2.39166e-09	2.13541e-10	3.84374e-10	5.97916e-10	2.98958e-09	0.294118
537	0.8	54	8	10	18	98.4	243	2.25191e-09	3.33616e-10	4.1702e-10	7.50635e-10	3.00254e-09	0.296296
540	0.69	49	10	4	14	97.7	194.222	2.5749e-09	5.2549e-10	2.10196e-10	7.35686e-10	3.31059e-09	0.324371
541	0.87	43	7	5	12	97.7	237.5	1.84786e-09	3.00814e-10	2.14867e-10	5.15681e-10	2.36354e-09	0.231579
542	1	48	5	6	11	98.2	243	2.00577e-09	2.08935e-10	2.50721e-10	4.59656e-10	2.46543e-09	0.242798
543	0.5	51	11	7	18	98	243	2.13548e-09	4.60594e-10	2.93105e-10	7.53699e-10	2.88918e-09	0.283951
544	0.55	68	8	7	15	97.9	241	2.87387e-09	3.38102e-10	2.9584e-10	6.33942e-10	3.50781e-09	0.344398
545	0.82	62	12	3	15	97.8	244	2.59072e-09	5.0143e-10	1.25358e-10	6.26788e-10	3.21751e-09	0.315574
546	0.66	68	10	5	15	98	242	2.85907e-09	4.20452e-10	2.10226e-10	6.30678e-10	3.48975e-09	0.342975
547	0.71	48	9	5	14	98.6	242	2.00589e-09	3.76104e-10	2.08947e-10	5.85051e-10	2.59094e-09	0.256198
548	0.82	40	5	2	7	97.7	186.333	2.19095e-09	2.73869e-10	1.09548e-10	3.83417e-10	2.57437e-09	0.252236
550	1.52	53	4	3	7	98.3	227	2.3684e-09	1.78747e-10	1.3406e-10	3.12807e-10	2.6812e-09	0.264317
551	1	40	8	4	12	98.2	243	1.67148e-09	3.34295e-10	1.67148e-10	5.01443e-10	2.17292e-09	0.213992
552	2	42	6	4	10	97.5	241	1.78232e-09	2.54617e-10	1.69745e-10	4.24362e-10	2.20668e-09	0.215768
553	0.78	41	10	3	13	98	232.286	1.79595e-09	4.38036e-10	1.31411e-10	5.69446e-10	2.36539e-09	0.232472
554	0.63	57	9	4	13	97.9	237	2.44964e-09	3.86785e-10	1.71904e-10	5.58689e-10	3.00833e-09	0.295359
555	0.71	53	14	5	19	97.5	243	2.23061e-09	5.89217e-10	2.10435e-10	7.99651e-10	3.03026e-09	0.296296
556	0.59	43	7	3	10	98.2	244	1.78947e-09	2.9131e-10	1.24847e-10	4.16156e-10	2.20563e-09	0.217213
558	0.64	54	3	3	6	98.3	234.2	2.3389e-09	1.29939e-10	1.29939e-10	2.59878e-10	2.59878e-09	0.256191
563	0.71	58	9	7	16	98.3	237	2.48247e-09	3.85211e-10	2.99608e-10	6.84819e-10	3.16729e-09	0.312236
565	0.96	49	15	4	19	98.2	237.667	2.09351e-09	6.40869e-10	1.70898e-10	8.11768e-10	2.90527e-09	0.286115
566	0.45	58	6	5	11	98.6	244	2.40392e-09	2.48681e-10	2.07234e-10	4.55915e-10	2.85983e-09	0.282787
567	0.82	51	6	5	11	97.9	226.071	2.29773e-09	2.70322e-10	2.25268e-10	4.9559e-10	2.79332e-09	0.27425
569	0.91	42	10	3	13	98.2	237.6	1.79494e-09	4.27366e-10	1.2821e-10	5.55576e-10	2.35051e-09	0.231481
572	0.51	80	19	4	23	96.2	212.45	3.90316e-09	9.27e-10	1.95158e-10	1.12216e-09	5.02532e-09	0.48482
573	0.77	46	10	4	14	98.6	243	1.9144e-09	4.16174e-10	1.6647e-10	5.82643e-10	2.49704e-09	0.246914
574	0.31	46	12	3	15	98	237	1.97488e-09	5.15187e-10	1.28797e-10	6.43984e-10	2.61887e-09	0.257384
575	0.83	44	9	3	12	98.7	229.75	1.93481e-09	3.95756e-10	1.31919e-10	5.27675e-10	2.46248e-09	0.243743
577	0.75	49	2	11	13	97.9	227.154	2.19711e-09	8.96778e-11	4.93228e-10	5.82906e-10	2.78001e-09	0.272943
578	0.76	37	13	4	17	98	243	1.54927e-09	5.44338e-10	1.67489e-10	7.11827e-10	2.2611e-09	0.222222
579	1.09	46	8	2	10	98.1	230.556	2.02802e-09	3.52698e-10	8.81746e-11	4.40873e-10	2.46889e-09	0.242892
580	1	46	6	5	11	98.1	241	1.94013e-09	2.5306e-10	2.10883e-10	4.63943e-10	2.40407e-09	0.236515
581	0.64	54	12	6	18	97.9	243	2.26341e-09	5.02979e-10	2.5149e-10	7.54469e-10	3.01788e-09	0.296296
582	0.62	47	6	7	13	96.9	208.333	2.32152e-09	2.96365e-10	3.45759e-10	6.42124e-10	2.96365e-09	0.288
584	0.93	52	5	4	9	98.2	244	2.16401e-09	2.08078e-10	1.66463e-10	3.74541e-10	2.53855e-09	0.25
585	0.46	38	7	5	12	98.1	244	1.58301e-09	2.91606e-10	2.0829e-10	4.99897e-10	2.0829e-09	0.204918
586	0.82	62	11	7	18	97.9	243	2.59873e-09	4.61064e-10	2.93405e-10	7.54469e-10	3.3532e-09	0.329218
587	0.39	46	8	7	15	97.7	227.4	2.06458e-09	3.59057e-10	3.14175e-10	6.73231e-10	2.73781e-09	0.26825
589	0.47	47	7	1	8	97.9	225.714	2.12087e-09	3.15874e-10	4.51249e-11	3.60999e-10	2.48187e-09	0.243671
590	0.73	52	10	4	14	97.5	244	2.17955e-09	4.19144e-10	1.67658e-10	5.86802e-10	2.76635e-09	0.270492
591	0.78	48	9	6	15	98.1	238.75	2.04356e-09	3.83167e-10	2.55445e-10	6.38612e-10	2.68217e-09	0.263874
592	0.8	36	17	6	23	97.3	243	1.51824e-09	7.16948e-10	2.53041e-10	9.69989e-10	2.48823e-09	0.242798
593	1.21	64	9	6	15	97.9	221.353	2.9449e-09	4.14126e-10	2.76084e-10	6.9021e-10	3.63511e-09	0.356896
594	0.68	52	7	9	16	97.9	242	2.18858e-09	2.94617e-10	3.78793e-10	6.7341e-10	2.86199e-09	0.280992
595	0.68	32	6	6	12	95.2	236.333	1.41823e-09	2.65918e-10	2.65918e-10	5.31835e-10	1.95006e-09	0.186178
597	0.87	43	5	2	7	98.1	223	1.95998e-09	2.27905e-10	9.1162e-11	3.19067e-10	2.27905e-09	0.224215
598	0.75	49	7	2	9	97.9	223	2.23803e-09	3.19719e-10	9.13483e-11	4.11067e-10	2.6491e-09	0.26009

### Sheet: mev-1
Lines	Ts/Tv	SNP	DEL	INS	INDELs	%_bases_above_3	Ngens	SNPs MR	DEL MR	INS MR	INDELs MR	Total MR	µGENOME
704	1.14	15	4	4	8	97.9	119	1.28387e-09	3.42364e-10	3.42364e-10	6.84728e-10	1.96859e-09	0.193277
706	0.62	26	7	4	11	98.2	120	2.20008e-09	5.92329e-10	3.38474e-10	9.30803e-10	3.13088e-09	0.308333
711	0.43	20	1	7	8	98	117	1.73931e-09	8.69653e-11	6.08757e-10	6.95722e-10	2.43503e-09	0.239316
712	0.47	25	4	6	10	98.1	123	2.06597e-09	3.30555e-10	4.95833e-10	8.26388e-10	2.89236e-09	0.284553
715	0.65	28	3	5	8	98	120	2.37415e-09	2.54374e-10	4.23956e-10	6.78329e-10	3.05248e-09	0.3
721	1	18	3	2	5	97.8	123	1.49206e-09	2.48677e-10	1.65785e-10	4.14461e-10	1.90652e-09	0.186992
727	1.2	22	5	8	13	98.2	116	1.9258e-09	4.37682e-10	7.00291e-10	1.13797e-09	3.06377e-09	0.301724
729	0.69	22	5	3	8	98.1	124	1.80339e-09	4.09862e-10	2.45917e-10	6.55779e-10	2.45917e-09	0.241935
733	1.75	22	8	4	12	98	121	1.84999e-09	6.72723e-10	3.36362e-10	1.00909e-09	2.85907e-09	0.280992
737	0.78	16	3	4	7	98.2	107	1.51839e-09	2.84698e-10	3.79597e-10	6.64295e-10	2.18268e-09	0.214953
738	0.38	18	7	1	8	98.2	123	1.48598e-09	5.77882e-10	8.25546e-11	6.60437e-10	2.14642e-09	0.211382
744	0.75	21	5	4	9	98.2	121	1.7623e-09	4.19596e-10	3.35677e-10	7.55272e-10	2.51757e-09	0.247934
746	0.58	19	2	3	5	97.8	117	1.65572e-09	1.74286e-10	2.61429e-10	4.35716e-10	2.09144e-09	0.205128
748	0.69	22	2	2	4	98	119	1.88108e-09	1.71007e-10	1.71007e-10	3.42015e-10	2.2231e-09	0.218487
749	0.18	20	5	3	8	97.4	120	1.70627e-09	4.26567e-10	2.5594e-10	6.82508e-10	2.38878e-09	0.233333
752	0.83	22	7	5	12	98.4	112	1.99052e-09	6.33349e-10	4.52392e-10	1.08574e-09	3.07627e-09	0.303571
753	0.79	25	6	0	6	97.5	120	2.13065e-09	5.11356e-10	0	5.11356e-10	2.64201e-09	0.258333
759	0.58	30	6	3	9	98.1	118	2.58421e-09	5.16842e-10	2.58421e-10	7.75264e-10	3.35948e-09	0.330508
761	0.33	28	6	1	7	97.5	121	2.36661e-09	5.0713e-10	8.45217e-11	5.91652e-10	2.95826e-09	0.289256
767	0.64	23	2	6	8	98.1	119	1.96458e-09	1.70833e-10	5.12499e-10	6.83332e-10	2.64791e-09	0.260504
769	0.64	23	2	2	4	98.1	110	2.12532e-09	1.8481e-10	1.8481e-10	3.69621e-10	2.49494e-09	0.245455
770	0.57	22	5	5	10	98.2	123	1.8162e-09	4.12773e-10	4.12773e-10	8.25546e-10	2.64175e-09	0.260163
1730	1.1	21	5	3	8	98.1	117	1.82441e-09	4.34383e-10	2.6063e-10	6.95013e-10	2.51942e-09	0.247863

### Sheet: PB30
Lines	Ts/Tv	SNP	DEL	INS	INDELs	%_bases_above_3	Ngens	SNPs MR	DEL MR	INS MR	INDELs MR	Total MR	µGENOME
402	0.68	69	19	11	30	93	231.875	3.19058e-09	8.78567e-10	5.08644e-10	1.38721e-09	4.57779e-09	0.426954
403	0.52	50	9	2	11	96.3	220.769	2.34511e-09	4.2212e-10	9.38044e-11	5.15924e-10	2.86103e-09	0.276307
405	0.65	38	8	5	13	96	218.667	1.80504e-09	3.80009e-10	2.37506e-10	6.17515e-10	2.42256e-09	0.233232
406	0.58	41	12	5	17	96.3	235	1.80654e-09	5.28744e-10	2.2031e-10	7.49053e-10	2.55559e-09	0.246809
407	1.05	45	10	4	14	96.4	224.2	2.07615e-09	4.61366e-10	1.84546e-10	6.45912e-10	2.72206e-09	0.263158
410	1.29	48	12	8	20	96.2	224.727	2.21395e-09	5.53488e-10	3.68992e-10	9.2248e-10	3.13643e-09	0.302589
414	0.72	43	7	2	9	96.2	240	1.85712e-09	3.02322e-10	8.63777e-11	3.887e-10	2.24582e-09	0.216667
415	1.1	42	7	3	10	96.2	223.333	1.9493e-09	3.24883e-10	1.39236e-10	4.64119e-10	2.41342e-09	0.232836
416	0.79	34	6	7	13	96.3	231	1.52405e-09	2.6895e-10	3.13775e-10	5.82724e-10	2.10677e-09	0.203463
418	0.56	39	2	6	8	96.3	220.542	1.83107e-09	9.39012e-11	2.81704e-10	3.75605e-10	2.20668e-09	0.213112
419	0.75	42	2	3	5	96.5	189.548	2.2896e-09	1.09029e-10	1.63543e-10	2.72572e-10	2.56217e-09	0.247958
420	1.2	55	16	6	22	96.3	237	2.40296e-09	6.99042e-10	2.62141e-10	9.61183e-10	3.36414e-09	0.324895
421	0.48	49	14	5	19	95.8	231.8	2.20027e-09	6.28647e-10	2.24517e-10	8.53164e-10	3.05343e-09	0.293356
423	0.77	55	18	6	24	95.4	228	2.52137e-09	8.25177e-10	2.75059e-10	1.10024e-09	3.62161e-09	0.346491
424	0.63	31	5	9	14	94.5	239	1.36864e-09	2.20749e-10	3.97348e-10	6.18096e-10	1.98674e-09	0.188285
425	0.89	51	14	3	17	95.3	221.75	2.40642e-09	6.60586e-10	1.41554e-10	8.0214e-10	3.20856e-09	0.306652
426	1	56	11	5	16	96.1	227.769	2.5511e-09	5.01109e-10	2.27777e-10	7.28886e-10	3.27999e-09	0.316109
428	0.71	60	13	3	16	96.2	234.143	2.65615e-09	5.755e-10	1.32808e-10	7.08308e-10	3.36446e-09	0.324588
429	0.84	68	21	5	26	96.4	224.077	3.13901e-09	9.694e-10	2.3081e-10	1.20021e-09	4.33922e-09	0.419499
430	0.57	44	9	8	17	96.2	212	2.15129e-09	4.40037e-10	3.91144e-10	8.31182e-10	2.98248e-09	0.287736
432	0.89	53	17	6	23	96.4	228	2.40448e-09	7.7125e-10	2.72206e-10	1.04346e-09	3.44794e-09	0.333333
435	0.6	40	14	3	17	96.3	235.5	1.75874e-09	6.15558e-10	1.31905e-10	7.47463e-10	2.5062e-09	0.242038
436	0.68	52	4	7	11	96.2	224.8	2.39767e-09	1.84436e-10	3.22764e-10	5.072e-10	2.90487e-09	0.280249
437	0.81	49	11	6	17	96.1	228.2	2.228e-09	5.00163e-10	2.72816e-10	7.72979e-10	3.00098e-09	0.28922
440	0.92	46	10	3	13	95.8	213.429	2.24335e-09	4.87686e-10	1.46306e-10	6.33991e-10	2.87734e-09	0.276439
442	0.69	54	3	5	8	95.2	227.545	2.48569e-09	1.38094e-10	2.30156e-10	3.6825e-10	2.85394e-09	0.272473
443	0.83	44	10	5	15	96.3	225.5	2.0204e-09	4.59182e-10	2.29591e-10	6.88773e-10	2.70918e-09	0.261641
445	0.64	59	8	7	15	95.9	231.857	2.64588e-09	3.58764e-10	3.13918e-10	6.72682e-10	3.31857e-09	0.319162
448	1	30	5	4	9	96.5	235.143	1.31832e-09	2.1972e-10	1.75776e-10	3.95495e-10	1.71381e-09	0.165857
449	0.71	36	6	7	13	96.1	220.909	1.69092e-09	2.8182e-10	3.2879e-10	6.10611e-10	2.30153e-09	0.221811
450	1.12	51	3	6	9	96.3	220.375	2.39629e-09	1.40958e-10	2.81917e-10	4.22875e-10	2.81917e-09	0.272263
451	0.47	47	8	11	19	96.5	226.167	2.14734e-09	3.65504e-10	5.02568e-10	8.68072e-10	3.01541e-09	0.29182
455	0.62	34	14	4	18	96.2	222.75	1.58214e-09	6.51468e-10	1.86134e-10	8.37602e-10	2.41974e-09	0.233446
456	0.62	42	8	2	10	96.1	233	1.87037e-09	3.56261e-10	8.90653e-11	4.45327e-10	2.3157e-09	0.223176
457	0.61	61	6	3	9	96.3	225.571	2.80012e-09	2.75422e-10	1.37711e-10	4.13133e-10	3.21326e-09	0.310323
458	0.64	54	9	5	14	96.3	233.857	2.39097e-09	3.98496e-10	2.21386e-10	6.19882e-10	3.01086e-09	0.290776
459	0.83	44	7	9	16	96.5	235	1.93471e-09	3.07794e-10	3.95736e-10	7.0353e-10	2.63824e-09	0.255319
461	0.46	41	14	7	21	96.3	230.455	1.84217e-09	6.29034e-10	3.14517e-10	9.43552e-10	2.78572e-09	0.269034
462	0.71	29	7	8	15	96.4	227.8	1.31682e-09	3.17852e-10	3.6326e-10	6.81112e-10	1.99793e-09	0.193152
463	1.18	37	13	5	18	94.7	230.077	1.69331e-09	5.94947e-10	2.28826e-10	8.23773e-10	2.51708e-09	0.23905
466	0.96	49	10	7	17	96.3	239	2.1229e-09	4.33245e-10	3.03272e-10	7.36517e-10	2.85942e-09	0.276151
468	0.96	49	15	6	21	96.2	233.25	2.1775e-09	6.6658e-10	2.66632e-10	9.33212e-10	3.11071e-09	0.300107
469	0.75	35	8	3	11	94.8	233	1.58002e-09	3.61147e-10	1.3543e-10	4.96577e-10	2.07659e-09	0.197425
470	0.65	28	9	1	10	96.4	209.487	1.38255e-09	4.44392e-10	4.93769e-11	4.93769e-10	1.87632e-09	0.181395
471	0.86	41	8	4	12	97	212.727	1.98128e-09	3.86592e-10	1.93296e-10	5.79888e-10	2.56117e-09	0.249145
472	0.52	38	11	7	18	94.3	223.842	1.7951e-09	5.19634e-10	3.30676e-10	8.50309e-10	2.64541e-09	0.250176
474	0.91	42	7	6	13	96.3	214	2.0322e-09	3.38701e-10	2.90315e-10	6.29015e-10	2.66122e-09	0.257009
475	0.61	50	18	7	25	95.9	231.429	2.24643e-09	8.08714e-10	3.145e-10	1.12321e-09	3.36964e-09	0.324074
476	0.7	46	11	2	13	96.5	241	1.97229e-09	4.71635e-10	8.57519e-11	5.57387e-10	2.52968e-09	0.244813
477	0.83	42	11	6	17	96.3	215.667	2.0165e-09	5.28131e-10	2.88071e-10	8.16202e-10	2.8327e-09	0.27357
479	1	56	13	5	18	96.2	233.5	2.4859e-09	5.77084e-10	2.21956e-10	7.9904e-10	3.28494e-09	0.316916
480	0.56	50	9	2	11	96.1	222.333	2.33346e-09	4.20022e-10	9.33383e-11	5.13361e-10	2.84682e-09	0.274363
481	1.04	47	25	18	43	96.4	220.125	2.20856e-09	1.17477e-09	8.45832e-10	2.0206e-09	4.22916e-09	0.408859
482	0.52	38	5	4	9	96.3	226.455	1.73754e-09	2.28623e-10	1.82899e-10	4.11522e-10	2.14906e-09	0.207547
483	1.17	39	8	8	16	96.2	232	1.74245e-09	3.57425e-10	3.57425e-10	7.1485e-10	2.4573e-09	0.237069
484	0.62	65	6	6	12	96.3	233.286	2.88507e-09	2.66314e-10	2.66314e-10	5.32629e-10	3.4177e-09	0.330067
486	0.78	48	6	9	15	96.7	229.333	2.15827e-09	2.69784e-10	4.04675e-10	6.74459e-10	2.83273e-09	0.274709
487	0.83	42	7	2	9	96.4	227.143	1.91263e-09	3.18772e-10	9.10777e-11	4.09849e-10	2.32248e-09	0.224528
488	0.67	60	10	4	14	96.3	222	2.79853e-09	4.66422e-10	1.86569e-10	6.5299e-10	3.45152e-09	0.333333
489	0.62	52	11	5	16	96.4	237	2.26953e-09	4.80093e-10	2.18224e-10	6.98317e-10	2.96785e-09	0.28692
490	0.77	55	20	11	31	94.4	232	2.50415e-09	9.10601e-10	5.0083e-10	1.41143e-09	3.91558e-09	0.37069
492	0.77	55	14	7	21	96.3	233.571	2.43823e-09	6.2064e-10	3.1032e-10	9.3096e-10	3.36919e-09	0.325382
495	1.14	47	7	1	8	96.3	229.444	2.12106e-09	3.15902e-10	4.51288e-11	3.61031e-10	2.48209e-09	0.239709
496	1.47	37	11	8	19	96	227.667	1.68806e-09	5.01857e-10	3.64987e-10	8.66844e-10	2.55491e-09	0.245974
497	0.96	49	10	7	17	96.3	231	2.19642e-09	4.48249e-10	3.13775e-10	7.62024e-10	2.95845e-09	0.285714
498	0.88	45	10	6	16	96.3	219.467	2.12313e-09	4.71806e-10	2.83083e-10	7.54889e-10	2.87801e-09	0.277947
500	0.79	43	19	6	25	96.5	226.818	1.95894e-09	8.65578e-10	2.73341e-10	1.13892e-09	3.09786e-09	0.2998

### Sheet: allstrains
Strain	Line	TsTv	SNP	DEL	INS	Indel	Pct_bases_above_3	Ngen	SNPrate	Delrate	Insrate	Indelrate	Total MR	Ugenome
PB306	402	0.68	69	19	11	30	93	231.875	3.19058e-09	8.78567e-10	5.08644e-10	1.38721e-09	4.57779e-09	0.426954
PB306	403	0.52	50	9	2	11	96.3	220.769	2.34511e-09	4.2212e-10	9.38044e-11	5.15924e-10	2.86103e-09	0.276307
PB306	405	0.65	38	8	5	13	96	218.667	1.80504e-09	3.80009e-10	2.37506e-10	6.17515e-10	2.42256e-09	0.233232
PB306	406	0.58	41	12	5	17	96.3	235	1.80654e-09	5.28744e-10	2.2031e-10	7.49053e-10	2.55559e-09	0.246809
PB306	407	1.05	45	10	4	14	96.4	224.2	2.07615e-09	4.61366e-10	1.84546e-10	6.45912e-10	2.72206e-09	0.263158
PB306	410	1.29	48	12	8	20	96.2	224.727	2.21395e-09	5.53488e-10	3.68992e-10	9.2248e-10	3.13643e-09	0.302589
PB306	414	0.72	43	7	2	9	96.2	240	1.85712e-09	3.02322e-10	8.63777e-11	3.887e-10	2.24582e-09	0.216667
PB306	415	1.1	42	7	3	10	96.2	223.333	1.9493e-09	3.24883e-10	1.39236e-10	4.64119e-10	2.41342e-09	0.232836
PB306	416	0.79	34	6	7	13	96.3	231	1.52405e-09	2.6895e-10	3.13775e-10	5.82724e-10	2.10677e-09	0.203463
PB306	418	0.56	39	2	6	8	96.3	220.542	1.83107e-09	9.39012e-11	2.81704e-10	3.75605e-10	2.20668e-09	0.213112
PB306	419	0.75	42	2	3	5	96.5	189.548	2.2896e-09	1.09029e-10	1.63543e-10	2.72572e-10	2.56217e-09	0.247958
PB306	420	1.2	55	16	6	22	96.3	237	2.40296e-09	6.99042e-10	2.62141e-10	9.61183e-10	3.36414e-09	0.324895
PB306	421	0.48	49	14	5	19	95.8	231.8	2.20027e-09	6.28647e-10	2.24517e-10	8.53164e-10	3.05343e-09	0.293356
PB306	423	0.77	55	18	6	24	95.4	228	2.52137e-09	8.25177e-10	2.75059e-10	1.10024e-09	3.62161e-09	0.346491
PB306	424	0.63	31	5	9	14	94.5	239	1.36864e-09	2.20749e-10	3.97348e-10	6.18096e-10	1.98674e-09	0.188285
PB306	425	0.89	51	14	3	17	95.3	221.75	2.40642e-09	6.60586e-10	1.41554e-10	8.0214e-10	3.20856e-09	0.306652
PB306	426	1	56	11	5	16	96.1	227.769	2.5511e-09	5.01109e-10	2.27777e-10	7.28886e-10	3.27999e-09	0.316109
PB306	428	0.71	60	13	3	16	96.2	234.143	2.65615e-09	5.755e-10	1.32808e-10	7.08308e-10	3.36446e-09	0.324588
PB306	429	0.84	68	21	5	26	96.4	224.077	3.13901e-09	9.694e-10	2.3081e-10	1.20021e-09	4.33922e-09	0.419499
PB306	430	0.57	44	9	8	17	96.2	212	2.15129e-09	4.40037e-10	3.91144e-10	8.31182e-10	2.98248e-09	0.287736
PB306	432	0.89	53	17	6	23	96.4	228	2.40448e-09	7.7125e-10	2.72206e-10	1.04346e-09	3.44794e-09	0.333333
PB306	435	0.6	40	14	3	17	96.3	235.5	1.75874e-09	6.15558e-10	1.31905e-10	7.47463e-10	2.5062e-09	0.242038
PB306	436	0.68	52	4	7	11	96.2	224.8	2.39767e-09	1.84436e-10	3.22764e-10	5.072e-10	2.90487e-09	0.280249
PB306	437	0.81	49	11	6	17	96.1	228.2	2.228e-09	5.00163e-10	2.72816e-10	7.72979e-10	3.00098e-09	0.28922
PB306	440	0.92	46	10	3	13	95.8	213.429	2.24335e-09	4.87686e-10	1.46306e-10	6.33991e-10	2.87734e-09	0.276439
PB306	442	0.69	54	3	5	8	95.2	227.545	2.48569e-09	1.38094e-10	2.30156e-10	3.6825e-10	2.85394e-09	0.272473
PB306	443	0.83	44	10	5	15	96.3	225.5	2.0204e-09	4.59182e-10	2.29591e-10	6.88773e-10	2.70918e-09	0.261641
PB306	445	0.64	59	8	7	15	95.9	231.857	2.64588e-09	3.58764e-10	3.13918e-10	6.72682e-10	3.31857e-09	0.319162
PB306	448	1	30	5	4	9	96.5	235.143	1.31832e-09	2.1972e-10	1.75776e-10	3.95495e-10	1.71381e-09	0.165857
PB306	449	0.71	36	6	7	13	96.1	220.909	1.69092e-09	2.8182e-10	3.2879e-10	6.10611e-10	2.30153e-09	0.221811
PB306	450	1.12	51	3	6	9	96.3	220.375	2.39629e-09	1.40958e-10	2.81917e-10	4.22875e-10	2.81917e-09	0.272263
PB306	451	0.47	47	8	11	19	96.5	226.167	2.14734e-09	3.65504e-10	5.02568e-10	8.68072e-10	3.01541e-09	0.29182
PB306	455	0.62	34	14	4	18	96.2	222.75	1.58214e-09	6.51468e-10	1.86134e-10	8.37602e-10	2.41974e-09	0.233446
PB306	456	0.62	42	8	2	10	96.1	233	1.87037e-09	3.56261e-10	8.90653e-11	4.45327e-10	2.3157e-09	0.223176
PB306	457	0.61	61	6	3	9	96.3	225.571	2.80012e-09	2.75422e-10	1.37711e-10	4.13133e-10	3.21326e-09	0.310323
PB306	458	0.64	54	9	5	14	96.3	233.857	2.39097e-09	3.98496e-10	2.21386e-10	6.19882e-10	3.01086e-09	0.290776
PB306	459	0.83	44	7	9	16	96.5	235	1.93471e-09	3.07794e-10	3.95736e-10	7.0353e-10	2.63824e-09	0.255319
PB306	461	0.46	41	14	7	21	96.3	230.455	1.84217e-09	6.29034e-10	3.14517e-10	9.43552e-10	2.78572e-09	0.269034
PB306	462	0.71	29	7	8	15	96.4	227.8	1.31682e-09	3.17852e-10	3.6326e-10	6.81112e-10	1.99793e-09	0.193152
PB306	463	1.18	37	13	5	18	94.7	230.077	1.69331e-09	5.94947e-10	2.28826e-10	8.23773e-10	2.51708e-09	0.23905
PB306	466	0.96	49	10	7	17	96.3	239	2.1229e-09	4.33245e-10	3.03272e-10	7.36517e-10	2.85942e-09	0.276151
PB306	468	0.96	49	15	6	21	96.2	233.25	2.1775e-09	6.6658e-10	2.66632e-10	9.33212e-10	3.11071e-09	0.300107
PB306	469	0.75	35	8	3	11	94.8	233	1.58002e-09	3.61147e-10	1.3543e-10	4.96577e-10	2.07659e-09	0.197425
PB306	470	0.65	28	9	1	10	96.4	209.487	1.38255e-09	4.44392e-10	4.93769e-11	4.93769e-10	1.87632e-09	0.181395
PB306	471	0.86	41	8	4	12	97	212.727	1.98128e-09	3.86592e-10	1.93296e-10	5.79888e-10	2.56117e-09	0.249145
PB306	472	0.52	38	11	7	18	94.3	223.842	1.7951e-09	5.19634e-10	3.30676e-10	8.50309e-10	2.64541e-09	0.250176
PB306	474	0.91	42	7	6	13	96.3	214	2.0322e-09	3.38701e-10	2.90315e-10	6.29015e-10	2.66122e-09	0.257009
PB306	475	0.61	50	18	7	25	95.9	231.429	2.24643e-09	8.08714e-10	3.145e-10	1.12321e-09	3.36964e-09	0.324074
PB306	476	0.7	46	11	2	13	96.5	241	1.97229e-09	4.71635e-10	8.57519e-11	5.57387e-10	2.52968e-09	0.244813
PB306	477	0.83	42	11	6	17	96.3	215.667	2.0165e-09	5.28131e-10	2.88071e-10	8.16202e-10	2.8327e-09	0.27357
PB306	479	1	56	13	5	18	96.2	233.5	2.4859e-09	5.77084e-10	2.21956e-10	7.9904e-10	3.28494e-09	0.316916
PB306	480	0.56	50	9	2	11	96.1	222.333	2.33346e-09	4.20022e-10	9.33383e-11	5.13361e-10	2.84682e-09	0.274363
PB306	481	1.04	47	25	18	43	96.4	220.125	2.20856e-09	1.17477e-09	8.45832e-10	2.0206e-09	4.22916e-09	0.408859
PB306	482	0.52	38	5	4	9	96.3	226.455	1.73754e-09	2.28623e-10	1.82899e-10	4.11522e-10	2.14906e-09	0.207547
PB306	483	1.17	39	8	8	16	96.2	232	1.74245e-09	3.57425e-10	3.57425e-10	7.1485e-10	2.4573e-09	0.237069
PB306	484	0.62	65	6	6	12	96.3	233.286	2.88507e-09	2.66314e-10	2.66314e-10	5.32629e-10	3.4177e-09	0.330067
PB306	486	0.78	48	6	9	15	96.7	229.333	2.15827e-09	2.69784e-10	4.04675e-10	6.74459e-10	2.83273e-09	0.274709
PB306	487	0.83	42	7	2	9	96.4	227.143	1.91263e-09	3.18772e-10	9.10777e-11	4.09849e-10	2.32248e-09	0.224528
PB306	488	0.67	60	10	4	14	96.3	222	2.79853e-09	4.66422e-10	1.86569e-10	6.5299e-10	3.45152e-09	0.333333
PB306	489	0.62	52	11	5	16	96.4	237	2.26953e-09	4.80093e-10	2.18224e-10	6.98317e-10	2.96785e-09	0.28692
PB306	490	0.77	55	20	11	31	94.4	232	2.50415e-09	9.10601e-10	5.0083e-10	1.41143e-09	3.91558e-09	0.37069
PB306	492	0.77	55	14	7	21	96.3	233.571	2.43823e-09	6.2064e-10	3.1032e-10	9.3096e-10	3.36919e-09	0.325382
PB306	495	1.14	47	7	1	8	96.3	229.444	2.12106e-09	3.15902e-10	4.51288e-11	3.61031e-10	2.48209e-09	0.239709
PB306	496	1.47	37	11	8	19	96	227.667	1.68806e-09	5.01857e-10	3.64987e-10	8.66844e-10	2.55491e-09	0.245974
PB306	497	0.96	49	10	7	17	96.3	231	2.19642e-09	4.48249e-10	3.13775e-10	7.62024e-10	2.95845e-09	0.285714
PB306	498	0.88	45	10	6	16	96.3	219.467	2.12313e-09	4.71806e-10	2.83083e-10	7.54889e-10	2.87801e-09	0.277947
PB306	500	0.79	43	19	6	25	96.5	226.818	1.95894e-09	8.65578e-10	2.73341e-10	1.13892e-09	3.09786e-09	0.2998
N2	502	0.71	53	5	3	8	98.2	239	2.25177e-09	2.12431e-10	1.27459e-10	3.3989e-10	2.59166e-09	0.25523
N2	503	1.17	52	9	5	14	97.2	236.333	2.2572e-09	3.90669e-10	2.17038e-10	6.07708e-10	2.86491e-09	0.279267
N2	504	0.46	41	9	5	14	98.5	211.833	1.95935e-09	4.301e-10	2.38945e-10	6.69045e-10	2.62839e-09	0.259638
N2	505	0.62	42	6	3	9	98	235	1.8185e-09	2.59786e-10	1.29893e-10	3.89679e-10	2.20818e-09	0.217021
N2	508	0.56	39	6	9	15	98.5	213.727	1.84725e-09	2.84193e-10	4.26289e-10	7.10482e-10	2.55773e-09	0.252658
N2	509	1.11	59	7	5	12	96.5	243	2.50886e-09	2.97661e-10	2.12615e-10	5.10277e-10	3.01914e-09	0.292181
N2	511	1.1	44	8	3	11	92.7	228.75	2.06904e-09	3.7619e-10	1.41071e-10	5.17261e-10	2.58631e-09	0.240437
N2	512	0.92	46	10	11	21	97.6	229.8	2.04511e-09	4.44588e-10	4.89047e-10	9.33636e-10	2.97874e-09	0.291558
N2	513	0.64	64	8	2	10	98	242	2.69089e-09	3.36362e-10	8.40904e-11	4.20452e-10	3.11135e-09	0.305785
N2	514	0.7	51	3	1	4	97.1	241	2.17316e-09	1.27833e-10	4.2611e-11	1.70444e-10	2.3436e-09	0.228216
N2	516	0.57	47	3	5	8	98.3	217.75	2.1895e-09	1.39755e-10	2.32925e-10	3.7268e-10	2.56218e-09	0.252583
N2	520	0.74	75	15	4	19	97.9	244	3.13074e-09	6.26148e-10	1.66973e-10	7.9312e-10	3.92386e-09	0.385246
N2	522	0.8	63	10	6	16	98.2	234.333	2.72994e-09	4.33324e-10	2.59994e-10	6.93318e-10	3.42326e-09	0.337127
N2	523	0.6	69	7	5	12	96.5	243	2.93409e-09	2.97661e-10	2.12615e-10	5.10277e-10	3.44437e-09	0.333333
N2	524	1	74	9	2	11	97.9	233.571	3.22691e-09	3.92462e-10	8.72139e-11	4.79676e-10	3.70659e-09	0.363914
N2	525	0.83	55	4	4	8	98.3	224.444	2.48575e-09	1.80782e-10	1.80782e-10	3.61564e-10	2.84732e-09	0.280693
N2	526	0.5	51	6	6	12	97.7	236	2.20557e-09	2.59479e-10	2.59479e-10	5.18959e-10	2.72453e-09	0.266949
N2	529	0.5	39	11	6	17	98.3	243	1.62803e-09	4.59188e-10	2.50466e-10	7.09655e-10	2.33769e-09	0.230453
N2	530	0.65	38	7	5	12	96.9	243	1.60921e-09	2.96433e-10	2.11738e-10	5.0817e-10	2.11738e-09	0.205761
N2	531	0.69	44	13	4	17	98.2	233	1.91753e-09	5.66544e-10	1.74321e-10	7.40866e-10	2.6584e-09	0.261803
N2	532	0.91	44	9	7	16	98.5	244	1.82551e-09	3.734e-10	2.90422e-10	6.63822e-10	2.48933e-09	0.245902
N2	536	0.87	56	5	9	14	98.1	238	2.39166e-09	2.13541e-10	3.84374e-10	5.97916e-10	2.98958e-09	0.294118
N2	537	0.8	54	8	10	18	98.4	243	2.25191e-09	3.33616e-10	4.1702e-10	7.50635e-10	3.00254e-09	0.296296
N2	540	0.69	49	10	4	14	97.7	194.222	2.5749e-09	5.2549e-10	2.10196e-10	7.35686e-10	3.31059e-09	0.324371
N2	541	0.87	43	7	5	12	97.7	237.5	1.84786e-09	3.00814e-10	2.14867e-10	5.15681e-10	2.36354e-09	0.231579
N2	542	1	48	5	6	11	98.2	243	2.00577e-09	2.08935e-10	2.50721e-10	4.59656e-10	2.46543e-09	0.242798
N2	543	0.5	51	11	7	18	98	243	2.13548e-09	4.60594e-10	2.93105e-10	7.53699e-10	2.88918e-09	0.283951
N2	544	0.55	68	8	7	15	97.9	241	2.87387e-09	3.38102e-10	2.9584e-10	6.33942e-10	3.50781e-09	0.344398
N2	545	0.82	62	12	3	15	97.8	244	2.59072e-09	5.0143e-10	1.25358e-10	6.26788e-10	3.21751e-09	0.315574
N2	546	0.66	68	10	5	15	98	242	2.85907e-09	4.20452e-10	2.10226e-10	6.30678e-10	3.48975e-09	0.342975
N2	547	0.71	48	9	5	14	98.6	242	2.00589e-09	3.76104e-10	2.08947e-10	5.85051e-10	2.59094e-09	0.256198
N2	548	0.82	40	5	2	7	97.7	186.333	2.19095e-09	2.73869e-10	1.09548e-10	3.83417e-10	2.57437e-09	0.252236
N2	550	1.52	53	4	3	7	98.3	227	2.3684e-09	1.78747e-10	1.3406e-10	3.12807e-10	2.6812e-09	0.264317
N2	551	1	40	8	4	12	98.2	243	1.67148e-09	3.34295e-10	1.67148e-10	5.01443e-10	2.17292e-09	0.213992
N2	552	2	42	6	4	10	97.5	241	1.78232e-09	2.54617e-10	1.69745e-10	4.24362e-10	2.20668e-09	0.215768
N2	553	0.78	41	10	3	13	98	232.286	1.79595e-09	4.38036e-10	1.31411e-10	5.69446e-10	2.36539e-09	0.232472
N2	554	0.63	57	9	4	13	97.9	237	2.44964e-09	3.86785e-10	1.71904e-10	5.58689e-10	3.00833e-09	0.295359
N2	555	0.71	53	14	5	19	97.5	243	2.23061e-09	5.89217e-10	2.10435e-10	7.99651e-10	3.03026e-09	0.296296
N2	556	0.59	43	7	3	10	98.2	244	1.78947e-09	2.9131e-10	1.24847e-10	4.16156e-10	2.20563e-09	0.217213
N2	558	0.64	54	3	3	6	98.3	234.2	2.3389e-09	1.29939e-10	1.29939e-10	2.59878e-10	2.59878e-09	0.256191
N2	563	0.71	58	9	7	16	98.3	237	2.48247e-09	3.85211e-10	2.99608e-10	6.84819e-10	3.16729e-09	0.312236
N2	565	0.96	49	15	4	19	98.2	237.667	2.09351e-09	6.40869e-10	1.70898e-10	8.11768e-10	2.90527e-09	0.286115
N2	566	0.45	58	6	5	11	98.6	244	2.40392e-09	2.48681e-10	2.07234e-10	4.55915e-10	2.85983e-09	0.282787
N2	567	0.82	51	6	5	11	97.9	226.071	2.29773e-09	2.70322e-10	2.25268e-10	4.9559e-10	2.79332e-09	0.27425
N2	569	0.91	42	10	3	13	98.2	237.6	1.79494e-09	4.27366e-10	1.2821e-10	5.55576e-10	2.35051e-09	0.231481
N2	572	0.51	80	19	4	23	96.2	212.45	3.90316e-09	9.27e-10	1.95158e-10	1.12216e-09	5.02532e-09	0.48482
N2	573	0.77	46	10	4	14	98.6	243	1.9144e-09	4.16174e-10	1.6647e-10	5.82643e-10	2.49704e-09	0.246914
N2	574	0.31	46	12	3	15	98	237	1.97488e-09	5.15187e-10	1.28797e-10	6.43984e-10	2.61887e-09	0.257384
N2	575	0.83	44	9	3	12	98.7	229.75	1.93481e-09	3.95756e-10	1.31919e-10	5.27675e-10	2.46248e-09	0.243743
N2	577	0.75	49	2	11	13	97.9	227.154	2.19711e-09	8.96778e-11	4.93228e-10	5.82906e-10	2.78001e-09	0.272943
N2	578	0.76	37	13	4	17	98	243	1.54927e-09	5.44338e-10	1.67489e-10	7.11827e-10	2.2611e-09	0.222222
N2	579	1.09	46	8	2	10	98.1	230.556	2.02802e-09	3.52698e-10	8.81746e-11	4.40873e-10	2.46889e-09	0.242892
N2	580	1	46	6	5	11	98.1	241	1.94013e-09	2.5306e-10	2.10883e-10	4.63943e-10	2.40407e-09	0.236515
N2	581	0.64	54	12	6	18	97.9	243	2.26341e-09	5.02979e-10	2.5149e-10	7.54469e-10	3.01788e-09	0.296296
N2	582	0.62	47	6	7	13	96.9	208.333	2.32152e-09	2.96365e-10	3.45759e-10	6.42124e-10	2.96365e-09	0.288
N2	584	0.93	52	5	4	9	98.2	244	2.16401e-09	2.08078e-10	1.66463e-10	3.74541e-10	2.53855e-09	0.25
N2	585	0.46	38	7	5	12	98.1	244	1.58301e-09	2.91606e-10	2.0829e-10	4.99897e-10	2.0829e-09	0.204918
N2	586	0.82	62	11	7	18	97.9	243	2.59873e-09	4.61064e-10	2.93405e-10	7.54469e-10	3.3532e-09	0.329218
N2	587	0.39	46	8	7	15	97.7	227.4	2.06458e-09	3.59057e-10	3.14175e-10	6.73231e-10	2.73781e-09	0.26825
N2	589	0.47	47	7	1	8	97.9	225.714	2.12087e-09	3.15874e-10	4.51249e-11	3.60999e-10	2.48187e-09	0.243671
N2	590	0.73	52	10	4	14	97.5	244	2.17955e-09	4.19144e-10	1.67658e-10	5.86802e-10	2.76635e-09	0.270492
N2	591	0.78	48	9	6	15	98.1	238.75	2.04356e-09	3.83167e-10	2.55445e-10	6.38612e-10	2.68217e-09	0.263874
N2	592	0.8	36	17	6	23	97.3	243	1.51824e-09	7.16948e-10	2.53041e-10	9.69989e-10	2.48823e-09	0.242798
N2	593	1.21	64	9	6	15	97.9	221.353	2.9449e-09	4.14126e-10	2.76084e-10	6.9021e-10	3.63511e-09	0.356896
N2	594	0.68	52	7	9	16	97.9	242	2.18858e-09	2.94617e-10	3.78793e-10	6.7341e-10	2.86199e-09	0.280992
N2	595	0.68	32	6	6	12	95.2	236.333	1.41823e-09	2.65918e-10	2.65918e-10	5.31835e-10	1.95006e-09	0.186178
N2	597	0.87	43	5	2	7	98.1	223	1.95998e-09	2.27905e-10	9.1162e-11	3.19067e-10	2.27905e-09	0.224215
N2	598	0.75	49	7	2	9	97.9	223	2.23803e-09	3.19719e-10	9.13483e-11	4.11067e-10	2.6491e-09	0.26009
Mev1	704	1.14	15	4	4	8	97.9	119	1.28387e-09	3.42364e-10	3.42364e-10	6.84728e-10	1.96859e-09	0.193277
Mev1	706	0.62	26	7	4	11	98.2	120	2.20008e-09	5.92329e-10	3.38474e-10	9.30803e-10	3.13088e-09	0.308333
Mev1	711	0.43	20	1	7	8	98	117	1.73931e-09	8.69653e-11	6.08757e-10	6.95722e-10	2.43503e-09	0.239316
Mev1	712	0.47	25	4	6	10	98.1	123	2.06597e-09	3.30555e-10	4.95833e-10	8.26388e-10	2.89236e-09	0.284553
Mev1	715	0.65	28	3	5	8	98	120	2.37415e-09	2.54374e-10	4.23956e-10	6.78329e-10	3.05248e-09	0.3
Mev1	721	1	18	3	2	5	97.8	123	1.49206e-09	2.48677e-10	1.65785e-10	4.14461e-10	1.90652e-09	0.186992
Mev1	727	1.2	22	5	8	13	98.2	116	1.9258e-09	4.37682e-10	7.00291e-10	1.13797e-09	3.06377e-09	0.301724
Mev1	729	0.69	22	5	3	8	98.1	124	1.80339e-09	4.09862e-10	2.45917e-10	6.55779e-10	2.45917e-09	0.241935
Mev1	733	1.75	22	8	4	12	98	121	1.84999e-09	6.72723e-10	3.36362e-10	1.00909e-09	2.85907e-09	0.280992
Mev1	737	0.78	16	3	4	7	98.2	107	1.51839e-09	2.84698e-10	3.79597e-10	6.64295e-10	2.18268e-09	0.214953
Mev1	738	0.38	18	7	1	8	98.2	123	1.48598e-09	5.77882e-10	8.25546e-11	6.60437e-10	2.14642e-09	0.211382
Mev1	744	0.75	21	5	4	9	98.2	121	1.7623e-09	4.19596e-10	3.35677e-10	7.55272e-10	2.51757e-09	0.247934
Mev1	746	0.58	19	2	3	5	97.8	117	1.65572e-09	1.74286e-10	2.61429e-10	4.35716e-10	2.09144e-09	0.205128
Mev1	748	0.69	22	2	2	4	98	119	1.88108e-09	1.71007e-10	1.71007e-10	3.42015e-10	2.2231e-09	0.218487
Mev1	749	0.18	20	5	3	8	97.4	120	1.70627e-09	4.26567e-10	2.5594e-10	6.82508e-10	2.38878e-09	0.233333
Mev1	752	0.83	22	7	5	12	98.4	112	1.99052e-09	6.33349e-10	4.52392e-10	1.08574e-09	3.07627e-09	0.303571
Mev1	753	0.79	25	6	0	6	97.5	120	2.13065e-09	5.11356e-10	0	5.11356e-10	2.64201e-09	0.258333
Mev1	759	0.58	30	6	3	9	98.1	118	2.58421e-09	5.16842e-10	2.58421e-10	7.75264e-10	3.35948e-09	0.330508
Mev1	761	0.33	28	6	1	7	97.5	121	2.36661e-09	5.0713e-10	8.45217e-11	5.91652e-10	2.95826e-09	0.289256
Mev1	767	0.64	23	2	6	8	98.1	119	1.96458e-09	1.70833e-10	5.12499e-10	6.83332e-10	2.64791e-09	0.260504
Mev1	769	0.64	23	2	2	4	98.1	110	2.12532e-09	1.8481e-10	1.8481e-10	3.69621e-10	2.49494e-09	0.245455
Mev1	770	0.57	22	5	5	10	98.2	123	1.8162e-09	4.12773e-10	4.12773e-10	8.25546e-10	2.64175e-09	0.260163
Mev1	1730	1.1	21	5	3	8	98.1	117	1.82441e-09	4.34383e-10	2.6063e-10	6.95013e-10	2.51942e-09	0.247863
