## Supplemental Table S5_mtDNA mutations for "Mutability of mononucleotide repeats, not oxidative stress, explains the discrepancy between laboratory-accumulated mutations and the natural allele-frequency spectrum in *C. elegans*"

### Sheet: Sheet1
Strains	lines	CHROM	POS	REF	ALT	fr	type	putative effect	Gene annotation
PB306	402	MtDNA	4967	C	T	0.332164	missense_variant	MODERATE	ctb-1
PB306	405	MtDNA	12510	C	A	0.228365	missense_variant	MODERATE	nduo-5
PB306	406	MtDNA	5534	G	T	0.421687	missense_variant	MODERATE	ctb-1
PB306	407	MtDNA	4820	TA	T	0.824468	frameshift_variant	HIGH	ctb-1
PB306	407	MtDNA	10536	G	A	0.832861	upstream_gene_variant	MODIFIER	nduo-3
PB306	407	MtDNA	11126	A	G	0.820961	upstream_gene_variant	MODIFIER	nduo-3
PB306	414	MtDNA	9020	T	A	0.895504	synonymous_variant	LOW	ctc-1
PB306	415	MtDNA	12026	G	GT	0.220812	frameshift_variant	HIGH	nduo-5
PB306	416	MtDNA	1935	TA	T	0.372197	frameshift_variant	HIGH	nduo-1
PB306	416	MtDNA	13240	T	C	0.979339	missense_variant	MODERATE	nduo-5
PB306	420	MtDNA	3717	G	T	0.238806	synonymous_variant	LOW	nduo-2
PB306	428	MtDNA	4555	T	A	1	missense_variant	MODERATE	ctb-1
PB306	429	MtDNA	935	T	C	0.374422	upstream_gene_variant	MODIFIER	MTCE.8
PB306	440	MtDNA	189	G	GT	0.351119	frameshift_variant	HIGH	nduo-6
PB306	443	MtDNA	1884	A	G	0.372197	missense_variant	MODERATE	nduo-1
PB306	449	MtDNA	1376	T	C	0.171761	upstream_gene_variant	MODIFIER	MTCE.8
PB306	451	MtDNA	11946	G	T	0.993789	missense_variant	MODERATE	nduo-5
PB306	456	MtDNA	4046	C	T	0.164978	missense_variant	MODERATE	nduo-2
PB306	462	MtDNA	6655	G	A	0.938799	synonymous_variant	LOW	nduo-4
PB306	468	MtDNA	2316	C	A	0.238612	missense_variant	MODERATE	nduo-1
PB306	468	MtDNA	2884	C	T	0.60404	missense_variant	MODERATE	atp-6
PB306	469	MtDNA	1375	A	G	0.0982906	upstream_gene_variant	MODIFIER	MTCE.8
PB306	469	MtDNA	8674	C	T	0.987111	missense_variant	MODERATE	ctc-1
PB306	471	MtDNA	11326	G	T	0.999642	upstream_gene_variant	MODIFIER	nduo-3
PB306	472	MtDNA	9687	G	T	0.973684	missense_variant	MODERATE	ctc-2
PB306	476	MtDNA	12743	A	AT	0.155941	frameshift_variant	HIGH	nduo-5
PB306	479	MtDNA	1027	G	T	0.988124	upstream_gene_variant	MODIFIER	MTCE.8
PB306	482	MtDNA	11202	G	T	1	upstream_gene_variant	MODIFIER	nduo-3
PB306	487	MtDNA	680	G	GT	0.227273	frameshift_variant	HIGH	ndfl-4
PB306	489	MtDNA	9283	T	C	1	missense_variant	MODERATE	ctc-1
PB306	489	MtDNA	11555	A	G	1	missense_variant	MODERATE	nduo-3
PB306	490	MtDNA	11386	A	G	0.333333	missense_variant	MODERATE	nduo-3
PB306	490	MtDNA	11392	G	A	0.333333	missense_variant	MODERATE	nduo-3
PB306	490	MtDNA	11400	A	T	0.25	missense_variant	MODERATE	nduo-3
PB306	497	MtDNA	863	A	G	0.758242	missense_variant	MODERATE	MTCE.6
N2	504	MtDNA	6518	C	T	0.473984	missense_variant	MODERATE	nduo-4
N2	508	MtDNA	205	T	C	0.274752	synonymous_variant	LOW	nduo-6
N2	511	MtDNA	6054	C	T	0.99093	missense_variant	MODERATE	ctc-3
N2	513	MtDNA	3210	A	AT	0.47028	frameshift_variant	HIGH	atp-6
N2	523	MtDNA	13680	T	A	0.266667	downstream_gene_variant	MODIFIER	ctc-1
N2	524	MtDNA	6698	G	GA	0.260274	frameshift_variant	HIGH	nduo-4
N2	525	MtDNA	1651	G	T	0.495077	stop_gained	HIGH	MTCE.9
N2	525	MtDNA	8898	A	AT	0.115476	frameshift_variant	HIGH	ctc-1
N2	532	MtDNA	12507	G	A	0.592946	missense_variant	MODERATE	nduo-5
N2	541	MtDNA	8002	GT	G	0.146199	frameshift_variant	HIGH	ctc-1
N2	545	MtDNA	1527	T	C	0.179138	upstream_gene_variant	MODIFIER	MTCE.8
N2	548	MtDNA	6752	A	AT	0.14	frameshift_variant	HIGH	nduo-4
N2	555	MtDNA	4991	G	A	0.359809	missense_variant	MODERATE	ctb-1
N2	558	MtDNA	1318	G	A	0.0720339	upstream_gene_variant	MODIFIER	MTCE.8
N2	558	MtDNA	11432	G	T	0.993122	missense_variant	MODERATE	nduo-3
N2	563	MtDNA	2899	C	T	0.188119	missense_variant	MODERATE	atp-6
N2	566	MtDNA	885	GT	G	0.414317	frameshift_variant	HIGH	MTCE.6
N2	566	MtDNA	2396	G	T	0.375561	missense_variant	MODERATE	nduo-1
N2	566	MtDNA	4820	T	TA	0.588235	frameshift_variant	HIGH	ctb-1
N2	567	MtDNA	818	C	T	0.32047	stop_gained	HIGH	MTCE.5
N2	567	MtDNA	4045	C	T	0.210821	missense_variant	MODERATE	nduo-2
N2	569	MtDNA	8911	C	T	0.989183	missense_variant	MODERATE	ctc-1
N2	579	MtDNA	9812	G	GA	0.326797	frameshift_variant	HIGH	ctc-2
N2	584	MtDNA	12626	T	C	0.997046	synonymous_variant	LOW	nduo-5
N2	590	MtDNA	6842	T	A	0.99026	missense_variant	MODERATE	nduo-4
N2	590	MtDNA	11887	C	T	0.243402	missense_variant	MODERATE	nduo-5
N2	593	MtDNA	11703	A	AT	0.14026	frameshift_variant	HIGH	nduo-5
N2	594	MtDNA	6031	C	T	0.215577	synonymous_variant	LOW	ctc-3
N2	597	MtDNA	11850	C	CT	0.646562	frameshift_variant	HIGH	nduo-5
N2	597	MtDNA	12751	C	T	0.590643	missense_variant	MODERATE	nduo-5
mev-1	704	MtDNA	8085	A	G	0.389968	missense_variant	MODERATE	ctc-1
mev-1	711	MtDNA	6737	G	T	0.173591	missense_variant	MODERATE	nduo-4
mev-1	712	MtDNA	680	G	GT	0.832111	frameshift_variant	HIGH	ndfl-4
mev-1	744	MtDNA	5284	C	T	0.437841	missense_variant	MODERATE	ctb-1
mev-1	770	MtDNA	11717	A	AT	0.305344	frameshift_variant	HIGH	nduo-5
